# Integrative phenotypic and transcriptomic validation of an alveolar-like macrophage model reveals early host–pathogen dynamics during *Aspergillus fumigatus* infection

**DOI:** 10.64898/2026.04.30.721838

**Authors:** Jeany Söhnlein, Sascha Schäuble, Juan Prada Salcedo, Zahraa Abboud, Dalia Sheta, Kerstin Hünniger-Ast, Michelle Seif, Hermann Einsele, Thomas Dandekar, Gianni Panagiotou, Andreas Beilhack, Juergen Loeffler

## Abstract

Primary alveolar macrophages (pAMs) are essential for the rapid clearance of conidia and maintenance of pulmonary homeostasis. However, *Aspergillus fumigatus* remains the leading cause of invasive pulmonary aspergillosis in immunocompromised patients, and the mechanisms governing fungal clearance versus invasion remain poorly understood. Although, pAMs can be isolated from human donors, their broader application in *in vitro* infection studies is limited by their low availability and technical challenges with their maintenance in culture.

In this study, we successfully adapted a previously established monocyte-derived alveolar-like macrophage (ALM) model to investigate early host-pathogen interactions upon *A. fumigatus* challenge. Given the requirement of GM-CSF for maintaining alveolar macrophage identity and function, we included GM-CSF differentiated macrophages (GM-M), as a widely employed reference model. Primary alveolar macrophages (pAM), isolated from human lung biopsies were utilized to validate the physiological relevance of the ALM model. Combined phenotypic, transcriptomic and functional analyses demonstrated that ALMs closely resemble pAMs under both steady-state and infection conditions across multiple time points and fungal burdens. Notably, fungal dual RNA-sequencing revealed a significant upregulation of fungal virulence-associated factors during interaction with ALM, which was not observed in our GM-M co-cultures.

Collectively, these findings support the use of ALMs as a robust, experimentally accessible and physiologically relevant *in vitro* model for investigating early *A. fumigatus* infection, providing new insights into host-pathogen dynamics at the alveolar interface.
