## Supplementary Tables for "Integrative phenotypic and transcriptomic validation of an alveolar-like macrophage model reveals early host–pathogen dynamics during *Aspergillus fumigatus* infection"

### Sheet: Table 1
Table 1: Curated list of predefines interaction-associated GO terms for host pathogen PPI network analysis
Cellular Component (CC) GO-ID	Cellular Component (CC) GO-Term Name	Molecular Function (MF) GO-ID	Molecular Function GO-Term Name
GO:0005576	Extracellular region	GO:0005515	protein binding
GO:0005615	Extracellular space	GO:0044877	protein-containing complex binding
GO:0044421	Extracellular region part	GO:0042802	identical protein binding
GO:0032964	Secreted protein-containing complex	GO:0098641	heterotypic protein binding
GO:0048471	Pericellular region	GO:0005102	signaling receptor binding
GO:0005886	Plasma membrane	GO:0001616	receptor binding
GO:0009986	Cell surface	GO:0030546	signaling receptor activator activity
GO:0009897	External side of plasma membrane	GO:0004888	transmembrane signaling receptor activity
GO:0005887	Integral component of plasma membrane	GO:0035325	toll-like receptor binding
GO:0031226	Intrinsic component of plasma membrane	GO:0004872	receptor activity
GO:0045121	Membrane raft	GO:0003823	enzyme binding
GO:0043235	Receptor complex	GO:0002020	protease binding
GO:0005578	Proteinaceous extracellular matrix	GO:0004866	endopeptidase inhibitor activity
GO:0031012	Extracellular matrix	GO:0030414	peptidase inhibitor activity
GO:0062023	Collagen-containing extracellular matrix	GO:0004857	enzyme inhibitor activity
GO:0005604	Basement membrane	GO:0008237	metallopeptidase inhibitor activity
GO:0030312	External encapsulating structure	GO:0001871	pattern recognition receptor activity
GO:0044420	Encapsulating structure part	GO:0030246	carbohydrate binding
GO:0005618	Cell wall	GO:0030248	polysaccharide binding
GO:0009277	Fungal-type cell wall	GO:0050823	beta-glucan binding
GO:0005768	Endosome	GO:0008061	chitin binding
GO:0005769	Early endosome	GO:0005539	glycosaminoglycan binding
GO:0005770	Late endosome	GO:0001875	lectin activity
GO:0055037	Recycling endosome	GO:0008009	chemokine activity
GO:0036019	Endolysosome	GO:0001846	opsonin binding
GO:0005771	Multivesicular body	GO:0005198	structural molecule activity
GO:0005764	Lysosome	GO:0050839	cell adhesion molecule binding
GO:0005765	Lysosomal membrane	GO:0005178	integrin binding
GO:0043202	Lysosomal lumen	GO:0050840	extracellular matrix binding
GO:0032010	Phagolysosome	GO:0005518	collagen binding
GO:0000323	Lytic vacuole	GO:0001968	fibronectin binding
GO:0005929	Cilium	GO:0043236	laminin binding
GO:0060170	Ciliary membrane	GO:0019900	kinase binding
GO:0031514	Motile cilium	GO:0019903	phosphatase binding
GO:0072372	Primary cilium	GO:0017016	Ras GTPase binding
GO:0005576	Extracellular region	GO:0030695	GTPase regulator activity
GO:0005615	Extracellular space	GO:0019887	protein kinase regulator activity
GO:0032964	Secreted protein-containing complex	GO:0031625	ubiquitin protein ligase binding
GO:0005886	Plasma membrane	GO:0043130	ubiquitin binding
GO:0009986	Cell surface	GO:0044389	ubiquitin-like protein ligase binding
GO:0009897	External side of plasma membrane	GO:0070628	proteasome binding
GO:0005887	Integral component of plasma membrane	GO:0032182	SUMO binding
GO:0031226	Intrinsic component of plasma membrane	GO:0051020	GTPase binding
GO:0005618	Cell wall	GO:0044325	transmembrane transporter binding
GO:0009277	Fungal-type cell wall	GO:0019899	enzyme binding, acting on proteins
GO:0034708	β-glucan-containing cell wall	GO:0031628	endocytosis receptor activity
GO:0034709	Chitin-containing cell wall	GO:0030276	clathrin binding
GO:0034710	Mannan-containing cell wall	GO:0019898	extrinsic component of membrane binding
GO:0071555	Cell wall organization or biogenesis	GO:0016491	oxidoreductase activity
GO:0043332	Hyphal tip	GO:0046872	metal ion binding
GO:0005920	Septum	GO:0020037	heme binding
GO:0005773	Vacuole	GO:0005506	iron ion binding
GO:0005774	Vacuolar membrane	GO:0008270	zinc ion binding
GO:0000323	Lytic vacuole	GO:0005199	structural constituent of cell wall
GO:0005788	Endoplasmic reticulum lumen	GO:0008233	peptidase activity
GO:0005794	Golgi apparatus	GO:0008234	cysteine-type peptidase activity
GO:0005796	Golgi lumen	GO:0008236	serine-type peptidase activity
GO:0000145	Exocyst	GO:0004252	serine-type endopeptidase activity
GO:0071944	Cell periphery	GO:0070001	aspartic-type endopeptidase activity
GO:0016192	Vesicle-mediated transport	GO:0004190	aspartic-type endopeptidase activity
GO:0006886	Intracellular protein transport	GO:0004601	peroxidase activity
GO:0000149	SNARE complex	GO:0004096	catalase activity
GO:0005737	Cytoplasm	GO:0004784	superoxide dismutase activity
GO:0005829	Cytosol	GO:0016209	antioxidant activity
GO:0005634	Nucleus	GO:0008199	ferric iron binding
GO:0005739	Mitochondrion	GO:0015093	ferrous iron transmembrane transporter activity
GO:0005777	Peroxisome	GO:0005381	iron ion transmembrane transporter activity
GO:0016234	Inclusion body	GO:0046914	transition metal ion binding
GO:0070062	Extracellular exosome	GO:0019184	nonribosomal peptide synthase activity
GO:0043230	Extracellular organelle	GO:0046527	glucosyltransferase activity
GO:0031982	Vesicle	GO:0016746	acyltransferase activity
GO:0031410	Cytoplasmic vesicle	GO:0016192	vesicle-mediated transport
GO:0072562	Blood microparticle	GO:0006886	intracellular protein transport activity
GO:0016020	Membrane	GO:0000149	SNARE binding
GO:0016021	Integral component of membrane	GO:0001948	glycoprotein binding
GO:0031090	Organelle membrane	GO:0019863	IgE binding
GO:0042470	Melanosome	GO:0005125	Cytokine activity
		GO:0004896	Cytokine receptor activity
		GO:0019955	Cytokine binding
		GO:0008009	Chemokine activity (you have this ✓)
		GO:0001664	G protein-coupled receptor binding
		GO:0038023	Signaling receptor activity
		GO:0001848	Complement binding
		GO:0001849	Complement component C1q complex binding
		GO:0001851	Complement component C3b binding
		GO:0016798	Hydrolase activity, acting on glycosyl bonds
		GO:0004553	Hydrolase activity, hydrolyzing O-glycosyl compounds
		GO:0003796	Lysozyme activity
		GO:0004568	Chitinase activity
		GO:0016814	Hydrolase activity, acting on carbon-nitrogen (but not peptide) bonds, in cyclic amidines
		GO:0005529	Sugar binding
		GO:0042834	Peptidoglycan binding
		GO:0015343	Siderophore transmembrane transporter activity
		GO:0042277	Peptide binding
		GO:0015682	Ferric iron transport
		GO:0031720	Haptoglobin binding
		GO:0016705	Oxidoreductase activity, acting on paired donors, with incorporation or reduction of molecular oxygen
		GO:0004672	Protein kinase activity
		GO:0016301	Kinase activity
		GO:0004674	Protein serine/threonine kinase activity
		GO:0019001	Guanyl nucleotide binding
		GO:0005525	GTP binding
		GO:0003700	DNA-binding transcription factor activity
		GO:0000981	DNA-binding transcription factor activity, RNA polymerase II-specific
		GO:0003725	Double-stranded RNA binding
		GO:0004364	Glutathione transferase activity
		GO:0016209	Antioxidant activity (you have this ✓)
		GO:0016829	Lyase activity
		GO:0004497	Monooxygenase activity
		GO:0016746	Acyltransferase activity (you have this ✓)
		GO:0046527	Glucosyltransferase activity (you have this ✓)
		GO:0070011	Peptidase activity, acting on L-amino acid peptides
		GO:0098631	Cell adhesion mediator activity
		GO:0070051	Fibrinogen binding
		GO:0045735	Nutrient reservoir activity

### Sheet: Table 2
Table S2: Primers used for quantitative real-time PCR
Gene	Primer	Sequence
gliZ	Forward	GTCCATCTCCGATTCCGACC
	Reverse	GCATCTTTCGGACAGTGGGA
cat1	Forward	CTTCCCCGATCTGATCCACG
	Reverse	ATAGCGTCCAGCCTCGATTG
cipC	Forward	GGATCACCAGCGCAAGGA
	Reverse	CTCCGCACCGACAAACC
act1	Forward	TCATCATGCGCGACAGCTTA
	Reverse	CGTGCTCGATGGGGTATCTG
